# Fast, efficient and virus-free generation of *TRAC*-replaced CAR T cells

**DOI:** 10.1101/2021.02.14.431017

**Authors:** Jonas Kath, Weijie Du, Bernice Thommandru, Rolf Turk, Leila Amini, Maik Stein, Tatiana Zittel, Stefania Martini, Lennard Ostendorf, Andreas Wilhelm, Levent Akyüz, Armin Rehm, Uta E. Höpken, Axel Pruß, Annette Künkele, Ashley M. Jacobi, Hans-Dieter Volk, Michael Schmueck-Henneresse, Petra Reinke, Dimitrios L. Wagner

**Affiliations:** BIH Center for Regenerative Therapies (BCRT), Berlin Institute of Health (BIH), Berlin, Germany; Berlin Center for Advanced Therapies (BeCAT), Charité - Universitätsmedizin Berlin, corporate member of Freie Universität Berlin, Humboldt-Universität zu Berlin, and Berlin Institute of Health (BIH), Berlin, Germany; Integrated DNA Technologies, Inc., Coralville, IA, 52241, USA; Department of Nephrology and Intensive Care Medicine, Charité - Universitätsmedizin Berlin, corporate member of Freie Universität Berlin, Humboldt-Universität zu Berlin, and Berlin Institute of Health (BIH), Berlin, Germany; Deutsches Rheuma-Forschungszentrum (DRFZ), A Leibniz Institute, Berlin, Germany; CheckImmune GmbH, 13353 Berlin, Germany; Department of Translational Tumorimmunology, Max-Delbrück-Center for Molecular Medicine (MDC), 13125 Berlin, Germany; Department of Microenvironmental Regulation in Autoimmunity and Cancer, Max-Delbrück-Center for Molecular Medicine (MDC), 13125 Berlin, Germany; Institute of Transfusion Medicine, Charité - Universitätsmedizin Berlin, corporate member of Freie Universität Berlin, Humboldt-Universität zu Berlin, and Berlin Institute of Health (BIH), Berlin, Germany; Department of Pediatric Oncology and Hematology, Charité - Universitätsmedizin Berlin, corporate member of Freie Universität Berlin, Humboldt-Universität zu Berlin, and Berlin Institute of Health (BIH), Berlin, Germany; Institute of Medical Immunology, Campus Virchow-Klinikum, Charité - Universitätsmedizin Berlin, corporate member of Freie Universität Berlin, Humboldt-Universität zu Berlin, and Berlin Institute of Health (BIH), Berlin, Germany

## Abstract

Chimeric Antigen Receptor (CAR) redirected T cells are a potent treatment option for certain hematological malignancies. Recently, site-specific insertion of CARs into the T cell receptor (TCR) alpha constant (*TRAC*) locus using gene editing and adeno-associated viruses was shown to generate CAR T cells with improved functionality over their retrovirally transduced counterparts. However, the development of viruses for gene transfer is complex and associated with extensive costs at early clinical stages. Here, we provide an economical and virus-free method for efficient CAR insertion into the *TRAC* locus of primary human T cells *via* CRISPR-Cas mediated homology-directed repair (HDR). While the toxicity induced by transfected double-stranded template (donor) DNA was not fully prevented by pharmacological means, the combination of DNA-sensor inhibitors and HDR enhancers resulted in highly efficient gene editing with TCR-to-CAR replacement rates reaching up to 68%. The resulting TCR-deficient CAR T cells show antigen-specific cytotoxicity and cytokine production *in vitro*. Our GMP-compatible non-viral platform technology lays the foundation for clinical trials and fast-track generation of novel CAR T cells applicable for autologous or allogeneic off-the-shelf use.
