## Supplementary Table 1 for "Fast, efficient and virus-free generation of *TRAC*-replaced CAR T cells"

### Sheet: Tabelle1
Homology-Directed DNA Repair (HDR) Template	HDR Template Part	DNA Basepair count	DNA Sequence	Amino Acid count	Protein Sequence
TRAC-CD19.1-CAR HDR template #1 (this publication)	Full Sequence	2814	CCTATTAAATAAAAGAATAAGCAGTATTATTAAGTAGCCCTGCATTTCAGGTTTCCTTGAGTGGCAGGCCAGGCCTGGCCGTGAACGTTCACTGAAATCATGGCCTCTTGGCCAAGATTGATAGCTTGTGCCTGTCCCTGAGTCCCAGTCCATCACGAGCAGCTGGTTTCTAAGATGCTATTTCCCGTATAAAGCATGAGACCGTGACTTGCCAGCCCCACAGAGCCCCGCCCTTGTCCATCACTGGCATCTGGACTCCAGCCTGGGTTGGGGCAAAGAGGGAAATGAGATCATGTCCTAACCCTGATCCTCTTGTCCCACAGATATCCAGAACCCTGACCCTGCCGTGTACCAGCTGAGAGACTCTAAATCCAGTGACAAGTCTGTCTGCCTATTCAC…	611	iqnpdpavyqlrdskssdksvclftATNFSLLKQAGDVEENPGPMALPVTALLLPLALLLHAARPDIQMTQTTSSLSASLGDRVTISCRASQDISKYLNWYQQKPDGTVKLLIYHTSRLHSGVPSRFSGSGSGTDYSLTISNLEQEDIATYFCQQGNTLPYTFGGGTKLEITGGGGSGGGGSGGGGSEVKLQESGPGLVAPSQSLSVTCTVSGVSLPDYGVSWIRQPPRKGLEWLGVIWGSETTYYNSALKSRLTIIKDNSKSQVFLKMNSLQTDDTAIYYCAKHYYYGGSYAMDYWGQGTSVTVSSESKYGPPCPPCPGQPREPQVYTLPPSRDELTKNQVSLTCLVKGFYPSDIAVEWESNGQPENNYKTTPPVLDSDGSFFLYSKLTVDKSRWQQG…
	Left Homology Arm	400	CCTATTAAATAAAAGAATAAGCAGTATTATTAAGTAGCCCTGCATTTCAGGTTTCCTTGAGTGGCAGGCCAGGCCTGGCCGTGAACGTTCACTGAAATCATGGCCTCTTGGCCAAGATTGATAGCTTGTGCCTGTCCCTGAGTCCCAGTCCATCACGAGCAGCTGGTTTCTAAGATGCTATTTCCCGTATAAAGCATGAGACCGTGACTTGCCAGCCCCACAGAGCCCCGCCCTTGTCCATCACTGGCATCTGGACTCCAGCCTGGGTTGGGGCAAAGAGGGAAATGAGATCATGTCCTAACCCTGATCCTCTTGTCCCACAGATATCCAGAACCCTGACCCTGCCGTGTACCAGCTGAGAGACTCTAAATCCAGTGACAAGTCTGTCTGCCTATTCACC	25	iqnpdpavyqlrdskssdksvclft
	P2A	57	GCCACCAACTTCTCTCTTTTGAAGCAGGCCGGAGATGTGGAAGAAAATCCTGGGCCC	19	ATNFSLLKQAGDVEENPGP
	Membrane Export Signal (Leader)	63	ATGGCTCTTCCTGTGACTGCCCTTCTGCTGCCCCTGGCTCTCCTGCTCCATGCTGCCCGGCCA	21	MALPVTALLLPLALLLHAARP
	FMC63VL (Light Chain, Variable Part)	321	GACATCCAGATGACACAGACAACCAGCAGCCTCAGCGCCAGCCTGGGGGACAGAGTGACCATTAGCTGCCGGGCCTCTCAGGACATCAGCAAATACCTGAACTGGTACCAGCAGAAACCAGATGGCACTGTCAAGCTGCTGATTTACCACACCTCCAGGCTCCACAGCGGCGTGCCCAGTCGCTTCAGCGGCAGTGGGAGCGGGACAGATTATTCCCTCACAATCTCCAACCTGGAGCAGGAAGATATTGCCACATACTTCTGCCAGCAAGGCAACACCCTGCCATACACATTTGGAGGCGGCACCAAATTGGAGATCACC	107	DIQMTQTTSSLSASLGDRVTISCRASQDISKYLNWYQQKPDGTVKLLIYHTSRLHSGVPSRFSGSGSGTDYSLTISNLEQEDIATYFCQQGNTLPYTFGGGTKLEIT
	(G4S)3 Linker	45	GGCGGTGGTGGATCTGGAGGAGGGGGCAGCGGAGGTGGCGGCTCT	15	GGGGSGGGGSGGGGS
	FMC63VH (Heavy Chain, Variable Part)	360	GAGGTGAAACTGCAGGAGAGTGGCCCTGGCCTGGTGGCTCCCAGCCAGAGCCTTTCTGTCACCTGCACCGTGTCTGGGGTGTCCCTGCCTGACTATGGAGTCTCCTGGATCCGGCAGCCTCCAAGAAAAGGACTGGAATGGCTGGGCGTCATCTGGGGAAGTGAGACCACCTACTATAATTCAGCCCTCAAGTCCCGGCTCACCATCATTAAGGACAACTCCAAATCCCAGGTGTTCCTGAAGATGAATTCTCTCCAGACTGATGACACAGCCATCTACTACTGTGCCAAGCATTATTATTACGGCGGGTCCTATGCCATGGACTACTGGGGCCAGGGGACCAGTGTCACTGTTTCTTCT	120	EVKLQESGPGLVAPSQSLSVTCTVSGVSLPDYGVSWIRQPPRKGLEWLGVIWGSETTYYNSALKSRLTIIKDNSKSQVFLKMNSLQTDDTAIYYCAKHYYYGGSYAMDYWGQGTSVTVSS
	IgG4 Hinge	36	GAAAGCAAGTATGGCCCCCCATGCCCTCCCTGCCCC	12	ESKYGPPCPPCP
	IgG1 CH3 Domain (Hinge)	321	GGACAGCCGCGGGAGCCCCAGGTCTACACCCTCCCACCCTCCAGAGATGAGCTGACCAAGAACCAGGTTTCACTGACATGCCTGGTGAAGGGCTTCTACCCCTCTGACATTGCTGTGGAGTGGGAGAGCAATGGGCAGCCAGAGAACAACTACAAGACCACACCTCCTGTCCTGGACAGCGACGGCTCCTTCTTCCTCTACAGTAAGCTCACTGTGGACAAGAGCCGCTGGCAGCAGGGCAATGTCTTCTCCTGCAGCGTGATGCACGAGGCCCTGCACAATGCCTATACCCAGAAGTCACTCTCTCTGAGCCCTGGAAAG	107	GQPREPQVYTLPPSRDELTKNQVSLTCLVKGFYPSDIAVEWESNGQPENNYKTTPPVLDSDGSFFLYSKLTVDKSRWQQGNVFSCSVMHEALHNAYTQKSLSLSPGK
	Linker	12	AAGGATCCCAAG	4	KDPK
	CD28 Transmembrane Domain	81	TTTTGGGTCCTCGTGGTGGTCGGGGGTGTGCTGGCCTGCTACAGCTTGCTGGTCACAGTGGCCTTCATCATCTTCTGGGTG	27	FWVLVVVGGVLACYSLLVTVAFIIFWV
	CD28 Intracellular Domain	123	CGCTCCAAGAGGAGCCGGCTGCTTCACAGTGATTACATGAACATGACCCCCAGGAGGCCAGGACCCACCAGGAAGCACTACCAGCCCTACGCTCCCCCGCGGGACTTTGCTGCTTACCGCAGC	41	RSKRSRLLHSDYMNMTPRRPGPTRKHYQPYAPPRDFAAYRS
	CD3-zeta Intracellular Domain + STOP	339	AGGGTCAAATTTTCTAGATCTGCAGATGCGCCGGCCTATCAACAAGGCCAGAACCAGCTCTATAACGAGCTCAATCTAGGACGAAGAGAGGAGTACGATGTTTTGGACAAGAGACGTGGCCGGGACCCTGAGATGGGGGGAAAGCCGAGAAGGAAGAACCCTCAGGAAGGCCTGTACAATGAACTGCAGAAAGATAAGATGGCGGAGGCCTACAGTGAGATTGGGATGAAAGGCGAGCGCCGGAGGGGCAAGGGGCACGATGGCCTTTACCAGGGTCTCAGTACAGCCACCAAGGACACCTACGACGCCCTTCACATGCAGGCCCTGCCCCCTCGCTAA	113	RVKFSRSADAPAYQQGQNQLYNELNLGRREEYDVLDKRRGRDPEMGGKPRRKNPQEGLYNELQKDKMAEAYSEIGMKGERRRGKGHDGLYQGLSTATKDTYDALHMQALPPR*
	bGH Poly-A Signal (Extended)	257	TAAGAATTCTAACTAGAGCTCGCTGATCAGCCTCGACTGTGCCTTCTAGTTGCCAGCCATCTGTTGTTTGCCCCTCCCCCGTGCCTTCCTTGACCCTGGAAGGTGCCACTCCCACTGTCCTTTCCTAATAAAATGAGGAAATTGCATCGCATTGTCTGAGTAGGTGTCATTCTATTCTGGGGGGTGGGGTGGGGCAGGACAGCAAGGGGGAGGATTGGGAAGAGAATAGCAGGCATGCTGGGGAGCGGCCGCGTTAA
	Right Homology Arm	399	ATTTTGATTCTCAAACAAATGTGTCACAAAGTAAGGATTCTGATGTGTATATCACAGACAAAACTGTGCTAGACATGAGGTCTATGGACTTCAAGAGCAACAGTGCTGTGGCCTGGAGCAACAAATCTGACTTTGCATGTGCAAACGCCTTCAACAACAGCATTATTCCAGAAGACACCTTCTTCCCCAGCCCAGGTAAGGGCAGCTTTGGTGCCTTCGCAGGCTGTTTCCTTGCTTCAGGAATGGCCAGGTTCTGCCCAGAGCTCTGGTCAATGATGTCTAAAACTCCTCTGATTGGTGGTCTCGGCCTTATCCATTGCCACCAAAACCCTCTTTTTACTAAGAAACAGTGAGCCTTGTTCTGGCAGTCCAGAGAATGACACGGGAAAAAAGCAGATG
TRAC-Charité_eGFP	Full Sequence	1830	CCTATTAAATAAAAGAATAAGCAGTATTATTAAGTAGCCCTGCATTTCAGGTTTCCTTGAGTGGCAGGCCAGGCCTGGCCGTGAACGTTCACTGAAATCATGGCCTCTTGGCCAAGATTGATAGCTTGTGCCTGTCCCTGAGTCCCAGTCCATCACGAGCAGCTGGTTTCTAAGATGCTATTTCCCGTATAAAGCATGAGACCGTGACTTGCCAGCCCCACAGAGCCCCGCCCTTGTCCATCACTGGCATCTGGACTCCAGCCTGGGTTGGGGCAAAGAGGGAAATGAGATCATGTCCTAACCCTGATCCTCTTGTCCCACAGATATCCAGAACCCTGACCCTGCCGTGTACCAGCTGAGAGACTCTAAATCCAGTGACAAGTCTGTCTGCCTATTCAC…	284	iqnpdpavyqlrdskssdksvclftATNFSLLKQAGDVEENPGPMVSKGEELFTGVVPILVELDGDVNGHKFSVSGEGEGDATYGKLTLKFICTTGKLPVPWPTLVTTLTYGVQCFSRYPDHMKQHDFFKSAMPEGYVQERTIFFKDDGNYKTRAEVKFEGDTLVNRIELKGIDFKEDGNILGHKLEYNYNSHNVYIMADKQKNGIKVNFKIRHNIEDGSVQLADHYQQNTPIGDGPVLLPDNHYLSTQSALSKDPNEKRDHMVLLEFVTAAGITLGMDELYK*
	Left Homology Arm	400	CCTATTAAATAAAAGAATAAGCAGTATTATTAAGTAGCCCTGCATTTCAGGTTTCCTTGAGTGGCAGGCCAGGCCTGGCCGTGAACGTTCACTGAAATCATGGCCTCTTGGCCAAGATTGATAGCTTGTGCCTGTCCCTGAGTCCCAGTCCATCACGAGCAGCTGGTTTCTAAGATGCTATTTCCCGTATAAAGCATGAGACCGTGACTTGCCAGCCCCACAGAGCCCCGCCCTTGTCCATCACTGGCATCTGGACTCCAGCCTGGGTTGGGGCAAAGAGGGAAATGAGATCATGTCCTAACCCTGATCCTCTTGTCCCACAGATATCCAGAACCCTGACCCTGCCGTGTACCAGCTGAGAGACTCTAAATCCAGTGACAAGTCTGTCTGCCTATTCACC	25	iqnpdpavyqlrdskssdksvclft
	P2A	57	GCCACCAACTTCTCTCTTTTGAAGCAGGCCGGAGATGTGGAAGAAAATCCTGGGCCC	19	ATNFSLLKQAGDVEENPGP
	Enhanced Green Fluorescent Protein (eGFP) Transgene	720	ATGGTATCCAAGGGTGAAGAATTGTTCACTGGCGTAGTTCCTATCTTGGTGGAGCTCGACGGAGATGTCAATGGACACAAGTTTTCAGTCAGTGGCGAAGGTGAGGGTGATGCAACTTACGGGAAGCTTACACTGAAATTCATTTGTACTACTGGCAAGTTGCCGGTGCCATGGCCCACGCTGGTAACGACCCTTACCTACGGTGTCCAATGTTTTTCTCGATACCCCGATCATATGAAACAGCATGACTTTTTTAAATCTGCTATGCCCGAGGGATACGTACAGGAAAGGACTATATTTTTTAAGGACGATGGTAACTATAAGACCCGCGCCGAAGTCAAGTTTGAGGGAGATACTCTTGTTAATCGAATCGAGCTCAAGGGGATAGATTTTAAGGAG…	240	MVSKGEELFTGVVPILVELDGDVNGHKFSVSGEGEGDATYGKLTLKFICTTGKLPVPWPTLVTTLTYGVQCFSRYPDHMKQHDFFKSAMPEGYVQERTIFFKDDGNYKTRAEVKFEGDTLVNRIELKGIDFKEDGNILGHKLEYNYNSHNVYIMADKQKNGIKVNFKIRHNIEDGSVQLADHYQQNTPIGDGPVLLPDNHYLSTQSALSKDPNEKRDHMVLLEFVTAAGITLGMDELYK*
	bGH Poly-A Signal (Extended)	254	GAATTCTAACTAGAGCTCGCTGATCAGCCTCGACTGTGCCTTCTAGTTGCCAGCCATCTGTTGTTTGCCCCTCCCCCGTGCCTTCCTTGACCCTGGAAGGTGCCACTCCCACTGTCCTTTCCTAATAAAATGAGGAAATTGCATCGCATTGTCTGAGTAGGTGTCATTCTATTCTGGGGGGTGGGGTGGGGCAGGACAGCAAGGGGGAGGATTGGGAAGAGAATAGCAGGCATGCTGGGGAGCGGCCGCGTTAA
	Right Homology Arm	399	ATTTTGATTCTCAAACAAATGTGTCACAAAGTAAGGATTCTGATGTGTATATCACAGACAAAACTGTGCTAGACATGAGGTCTATGGACTTCAAGAGCAACAGTGCTGTGGCCTGGAGCAACAAATCTGACTTTGCATGTGCAAACGCCTTCAACAACAGCATTATTCCAGAAGACACCTTCTTCCCCAGCCCAGGTAAGGGCAGCTTTGGTGCCTTCGCAGGCTGTTTCCTTGCTTCAGGAATGGCCAGGTTCTGCCCAGAGCTCTGGTCAATGATGTCTAAAACTCCTCTGATTGGTGGTCTCGGCCTTATCCATTGCCACCAAAACCCTCTTTTTACTAAGAAACAGTGAGCCTTGTTCTGGCAGTCCAGAGAATGACACGGGAAAAAAGCAGATG
TRAC-CD19.1-CAR HDR template #2 (based on Roth et al 2018)	Full Sequence	2652	TTTCAGGTTTCCTTGAGTGGCAGGCCAGGCCTGGCCGTGAACGTTCACTGAAATCATGGCCTCTTGGCCAAGATTGATAGCTTGTGCCTGTCCCTGAGTCCCAGTCCATCACGAGCAGCTGGTTTCTAAGATGCTATTTCCCGTATAAAGCATGAGACCGTGACTTGCCAGCCCCACAGAGCCCCGCCCTTGTCCATCACTGGCATCTGGACTCCAGCCTGGGTTGGGGCAAAGAGGGAAATGAGATCATGTCCTAACCCTGATCCTCTTGTCCCACAGATATCCAGAACCCTGACCCTGCCTCCGGATCCGGAGCCACCAACTTCAGCCTGCTGAAGCAGGCCGGCGACGTGGAAGAAAATCCTGGGCCCATGGCTCTTCCTGTGACTGCCCTTCTGC…	597	iqnpdpasgsgATNFSLLKQAGDVEENPGPMALPVTALLLPLALLLHAARPDIQMTQTTSSLSASLGDRVTISCRASQDISKYLNWYQQKPDGTVKLLIYHTSRLHSGVPSRFSGSGSGTDYSLTISNLEQEDIATYFCQQGNTLPYTFGGGTKLEITGGGGSGGGGSGGGGSEVKLQESGPGLVAPSQSLSVTCTVSGVSLPDYGVSWIRQPPRKGLEWLGVIWGSETTYYNSALKSRLTIIKDNSKSQVFLKMNSLQTDDTAIYYCAKHYYYGGSYAMDYWGQGTSVTVSSESKYGPPCPPCPGQPREPQVYTLPPSRDELTKNQVSLTCLVKGFYPSDIAVEWESNGQPENNYKTTPPVLDSDGSFFLYSKLTVDKSRWQQGNVFSCSVMHEALHN…
	Left Homology Arm	314	TTTCAGGTTTCCTTGAGTGGCAGGCCAGGCCTGGCCGTGAACGTTCACTGAAATCATGGCCTCTTGGCCAAGATTGATAGCTTGTGCCTGTCCCTGAGTCCCAGTCCATCACGAGCAGCTGGTTTCTAAGATGCTATTTCCCGTATAAAGCATGAGACCGTGACTTGCCAGCCCCACAGAGCCCCGCCCTTGTCCATCACTGGCATCTGGACTCCAGCCTGGGTTGGGGCAAAGAGGGAAATGAGATCATGTCCTAACCCTGATCCTCTTGTCCCACAGATATCCAGAACCCTGACCCTGCCTCCGGATCCGGA	11	iqnpdpasgsg
	P2A	57	GCCACCAACTTCAGCCTGCTGAAGCAGGCCGGCGACGTGGAAGAAAATCCTGGGCCC	19	ATNFSLLKQAGDVEENPGP
	Membrane Export Signal (Leader)	63	ATGGCTCTTCCTGTGACTGCCCTTCTGCTGCCCCTGGCTCTCCTGCTCCATGCTGCCCGGCCA	21	MALPVTALLLPLALLLHAARP
	FMC63VL (Light Chain, Variable Part)	321	GACATCCAGATGACACAGACAACCAGCAGCCTCAGCGCCAGCCTGGGGGACAGAGTGACCATTAGCTGCCGGGCCTCTCAGGACATCAGCAAATACCTGAACTGGTACCAGCAGAAACCAGATGGCACTGTCAAGCTGCTGATTTACCACACCTCCAGGCTCCACAGCGGCGTGCCCAGTCGCTTCAGCGGCAGTGGGAGCGGGACAGATTATTCCCTCACAATCTCCAACCTGGAGCAGGAAGATATTGCCACATACTTCTGCCAGCAAGGCAACACCCTGCCATACACATTTGGAGGCGGCACCAAATTGGAGATCACC	107	DIQMTQTTSSLSASLGDRVTISCRASQDISKYLNWYQQKPDGTVKLLIYHTSRLHSGVPSRFSGSGSGTDYSLTISNLEQEDIATYFCQQGNTLPYTFGGGTKLEIT
	(G4S)3 Linker	45	GGCGGTGGTGGATCTGGAGGAGGGGGCAGCGGAGGTGGCGGCTCT	15	GGGGSGGGGSGGGGS
	FMC63VH (Heavy Chain, Variable Part)	360	GAGGTGAAACTGCAGGAGAGTGGCCCTGGCCTGGTGGCTCCCAGCCAGAGCCTTTCTGTCACCTGCACCGTGTCTGGGGTGTCCCTGCCTGACTATGGAGTCTCCTGGATCCGGCAGCCTCCAAGAAAAGGACTGGAATGGCTGGGCGTCATCTGGGGAAGTGAGACCACCTACTATAATTCAGCCCTCAAGTCCCGGCTCACCATCATTAAGGACAACTCCAAATCCCAGGTGTTCCTGAAGATGAATTCTCTCCAGACTGATGACACAGCCATCTACTACTGTGCCAAGCATTATTATTACGGCGGGTCCTATGCCATGGACTACTGGGGCCAGGGGACCAGTGTCACTGTTTCTTCT	120	EVKLQESGPGLVAPSQSLSVTCTVSGVSLPDYGVSWIRQPPRKGLEWLGVIWGSETTYYNSALKSRLTIIKDNSKSQVFLKMNSLQTDDTAIYYCAKHYYYGGSYAMDYWGQGTSVTVSS
	IgG4 Hinge	36	GAAAGCAAGTATGGCCCCCCATGCCCTCCCTGCCCC	12	ESKYGPPCPPCP
	IgG1 CH3 Domain (Hinge)	321	GGACAGCCGCGGGAGCCCCAGGTCTACACCCTCCCACCCTCCAGAGATGAGCTGACCAAGAACCAGGTTTCACTGACATGCCTGGTGAAGGGCTTCTACCCCTCTGACATTGCTGTGGAGTGGGAGAGCAATGGGCAGCCAGAGAACAACTACAAGACCACACCTCCTGTCCTGGACAGCGACGGCTCCTTCTTCCTCTACAGTAAGCTCACTGTGGACAAGAGCCGCTGGCAGCAGGGCAATGTCTTCTCCTGCAGCGTGATGCACGAGGCCCTGCACAATGCCTATACCCAGAAGTCACTCTCTCTGAGCCCTGGAAAG	107	GQPREPQVYTLPPSRDELTKNQVSLTCLVKGFYPSDIAVEWESNGQPENNYKTTPPVLDSDGSFFLYSKLTVDKSRWQQGNVFSCSVMHEALHNAYTQKSLSLSPGK
	Linker	12	AAGGATCCCAAG	4	KDPK
	CD28 Transmembrane Domain	81	TTTTGGGTCCTCGTGGTGGTCGGGGGTGTGCTGGCCTGCTACAGCTTGCTGGTCACAGTGGCCTTCATCATCTTCTGGGTG	27	FWVLVVVGGVLACYSLLVTVAFIIFWV
	CD28 Intracellular Domain	123	CGCTCCAAGAGGAGCCGGCTGCTTCACAGTGATTACATGAACATGACCCCCAGGAGGCCAGGACCCACCAGGAAGCACTACCAGCCCTACGCTCCCCCGCGGGACTTTGCTGCTTACCGCAGC	41	RSKRSRLLHSDYMNMTPRRPGPTRKHYQPYAPPRDFAAYRS
	CD3-zeta Intracellular Domain + STOP	339	AGGGTCAAATTTTCTAGATCTGCAGATGCGCCGGCCTATCAACAAGGCCAGAACCAGCTCTATAACGAGCTCAATCTAGGACGAAGAGAGGAGTACGATGTTTTGGACAAGAGACGTGGCCGGGACCCTGAGATGGGGGGAAAGCCGAGAAGGAAGAACCCTCAGGAAGGCCTGTACAATGAACTGCAGAAAGATAAGATGGCGGAGGCCTACAGTGAGATTGGGATGAAAGGCGAGCGCCGGAGGGGCAAGGGGCACGATGGCCTTTACCAGGGTCTCAGTACAGCCACCAAGGACACCTACGACGCCCTTCACATGCAGGCCCTGCCCCCTCGCTAA	113	RVKFSRSADAPAYQQGQNQLYNELNLGRREEYDVLDKRRGRDPEMGGKPRRKNPQEGLYNELQKDKMAEAYSEIGMKGERRRGKGHDGLYQGLSTATKDTYDALHMQALPPR*
	bGH Poly-A Signal (Extended)	253	TAAGAATTCTAACTAGAGCTCGCTGATCAGCCTCGACTGTGCCTTCTAGTTGCCAGCCATCTGTTGTTTGCCCCTCCCCCGTGCCTTCCTTGACCCTGGAAGGTGCCACTCCCACTGTCCTTTCCTAATAAAATGAGGAAATTGCATCGCATTGTCTGAGTAGGTGTCATTCTATTCTGGGGGGTGGGGTGGGGCAGGACAGCAAGGGGGAGGATTGGGAAGAGAATAGCAGGCATGCTGGGGAGCGGCCGCT
	Right Homology Arm	327	ATATCCAGAACCCTGACCCTGCGGTGTACCAGCTGAGAGACTCTAAATCCAGTGACAAGTCTGTCTGCCTATTCACCGATTTTGATTCTCAAACAAATGTGTCACAAAGTAAGGATTCTGATGTGTATATCACAGACAAAACTGTGCTAGACATGAGGTCTATGGACTTCAAGAGCAACAGTGCTGTGGCCTGGAGCAACAAATCTGACTTTGCATGTGCAAACGCCTTCAACAACAGCATTATTCCAGAAGACACCTTCTTCCCCAGCCCAGGTAAGGGCAGCTTTGGTGCCTTCGCAGGCTGTTTCCTTGCTTCAGGAATGGCCA
TRAC-CD19.1-CAR HDR template #2 with flanking truncated Cas9 target sequences (tCTS) (based on Roth et al 2018)	Full Sequence	2730	TGGCGGGACTAGTGGCTCTCTCTCTCAGCTGGTACACGGTTTCAGGTTTCCTTGAGTGGCAGGCCAGGCCTGGCCGTGAACGTTCACTGAAATCATGGCCTCTTGGCCAAGATTGATAGCTTGTGCCTGTCCCTGAGTCCCAGTCCATCACGAGCAGCTGGTTTCTAAGATGCTATTTCCCGTATAAAGCATGAGACCGTGACTTGCCAGCCCCACAGAGCCCCGCCCTTGTCCATCACTGGCATCTGGACTCCAGCCTGGGTTGGGGCAAAGAGGGAAATGAGATCATGTCCTAACCCTGATCCTCTTGTCCCACAGATATCCAGAACCCTGACCCTGCCTCCGGATCCGGAGCCACCAACTTCAGCCTGCTGAAGCAGGCCGGCGACGTGGAAGAAA…	597	iqnpdpasgsgATNFSLLKQAGDVEENPGPMALPVTALLLPLALLLHAARPDIQMTQTTSSLSASLGDRVTISCRASQDISKYLNWYQQKPDGTVKLLIYHTSRLHSGVPSRFSGSGSGTDYSLTISNLEQEDIATYFCQQGNTLPYTFGGGTKLEITGGGGSGGGGSGGGGSEVKLQESGPGLVAPSQSLSVTCTVSGVSLPDYGVSWIRQPPRKGLEWLGVIWGSETTYYNSALKSRLTIIKDNSKSQVFLKMNSLQTDDTAIYYCAKHYYYGGSYAMDYWGQGTSVTVSSESKYGPPCPPCPGQPREPQVYTLPPSRDELTKNQVSLTCLVKGFYPSDIAVEWESNGQPENNYKTTPPVLDSDGSFFLYSKLTVDKSRWQQGNVFSCSVMHEALHN…
	tCTS Left	39	TGGCGGGACTAGTGGCTCTCTCTCTCAGCTGGTACACGG
	Left Homology Arm	314	TTTCAGGTTTCCTTGAGTGGCAGGCCAGGCCTGGCCGTGAACGTTCACTGAAATCATGGCCTCTTGGCCAAGATTGATAGCTTGTGCCTGTCCCTGAGTCCCAGTCCATCACGAGCAGCTGGTTTCTAAGATGCTATTTCCCGTATAAAGCATGAGACCGTGACTTGCCAGCCCCACAGAGCCCCGCCCTTGTCCATCACTGGCATCTGGACTCCAGCCTGGGTTGGGGCAAAGAGGGAAATGAGATCATGTCCTAACCCTGATCCTCTTGTCCCACAGATATCCAGAACCCTGACCCTGCCTCCGGATCCGGA	11	iqnpdpasgsg
	P2A	57	GCCACCAACTTCAGCCTGCTGAAGCAGGCCGGCGACGTGGAAGAAAATCCTGGGCCC	19	ATNFSLLKQAGDVEENPGP
	Membrane Export Signal (Leader)	63	ATGGCTCTTCCTGTGACTGCCCTTCTGCTGCCCCTGGCTCTCCTGCTCCATGCTGCCCGGCCA	21	MALPVTALLLPLALLLHAARP
	FMC63VL (Light Chain, Variable Part)	321	GACATCCAGATGACACAGACAACCAGCAGCCTCAGCGCCAGCCTGGGGGACAGAGTGACCATTAGCTGCCGGGCCTCTCAGGACATCAGCAAATACCTGAACTGGTACCAGCAGAAACCAGATGGCACTGTCAAGCTGCTGATTTACCACACCTCCAGGCTCCACAGCGGCGTGCCCAGTCGCTTCAGCGGCAGTGGGAGCGGGACAGATTATTCCCTCACAATCTCCAACCTGGAGCAGGAAGATATTGCCACATACTTCTGCCAGCAAGGCAACACCCTGCCATACACATTTGGAGGCGGCACCAAATTGGAGATCACC	107	DIQMTQTTSSLSASLGDRVTISCRASQDISKYLNWYQQKPDGTVKLLIYHTSRLHSGVPSRFSGSGSGTDYSLTISNLEQEDIATYFCQQGNTLPYTFGGGTKLEIT
	(G4S)3 Linker	45	GGCGGTGGTGGATCTGGAGGAGGGGGCAGCGGAGGTGGCGGCTCT	15	GGGGSGGGGSGGGGS
	FMC63VH (Heavy Chain, Variable Part)	360	GAGGTGAAACTGCAGGAGAGTGGCCCTGGCCTGGTGGCTCCCAGCCAGAGCCTTTCTGTCACCTGCACCGTGTCTGGGGTGTCCCTGCCTGACTATGGAGTCTCCTGGATCCGGCAGCCTCCAAGAAAAGGACTGGAATGGCTGGGCGTCATCTGGGGAAGTGAGACCACCTACTATAATTCAGCCCTCAAGTCCCGGCTCACCATCATTAAGGACAACTCCAAATCCCAGGTGTTCCTGAAGATGAATTCTCTCCAGACTGATGACACAGCCATCTACTACTGTGCCAAGCATTATTATTACGGCGGGTCCTATGCCATGGACTACTGGGGCCAGGGGACCAGTGTCACTGTTTCTTCT	120	EVKLQESGPGLVAPSQSLSVTCTVSGVSLPDYGVSWIRQPPRKGLEWLGVIWGSETTYYNSALKSRLTIIKDNSKSQVFLKMNSLQTDDTAIYYCAKHYYYGGSYAMDYWGQGTSVTVSS
	IgG4 Hinge	36	GAAAGCAAGTATGGCCCCCCATGCCCTCCCTGCCCC	12	ESKYGPPCPPCP
	IgG1 CH3 Domain (Hinge)	321	GGACAGCCGCGGGAGCCCCAGGTCTACACCCTCCCACCCTCCAGAGATGAGCTGACCAAGAACCAGGTTTCACTGACATGCCTGGTGAAGGGCTTCTACCCCTCTGACATTGCTGTGGAGTGGGAGAGCAATGGGCAGCCAGAGAACAACTACAAGACCACACCTCCTGTCCTGGACAGCGACGGCTCCTTCTTCCTCTACAGTAAGCTCACTGTGGACAAGAGCCGCTGGCAGCAGGGCAATGTCTTCTCCTGCAGCGTGATGCACGAGGCCCTGCACAATGCCTATACCCAGAAGTCACTCTCTCTGAGCCCTGGAAAG	107	GQPREPQVYTLPPSRDELTKNQVSLTCLVKGFYPSDIAVEWESNGQPENNYKTTPPVLDSDGSFFLYSKLTVDKSRWQQGNVFSCSVMHEALHNAYTQKSLSLSPGK
	Linker	12	AAGGATCCCAAG	4	KDPK
	CD28 Transmembrane Domain	81	TTTTGGGTCCTCGTGGTGGTCGGGGGTGTGCTGGCCTGCTACAGCTTGCTGGTCACAGTGGCCTTCATCATCTTCTGGGTG	27	FWVLVVVGGVLACYSLLVTVAFIIFWV
	CD28 Intracellular Domain	123	CGCTCCAAGAGGAGCCGGCTGCTTCACAGTGATTACATGAACATGACCCCCAGGAGGCCAGGACCCACCAGGAAGCACTACCAGCCCTACGCTCCCCCGCGGGACTTTGCTGCTTACCGCAGC	41	RSKRSRLLHSDYMNMTPRRPGPTRKHYQPYAPPRDFAAYRS
	CD3-zeta Intracellular Domain + STOP	339	AGGGTCAAATTTTCTAGATCTGCAGATGCGCCGGCCTATCAACAAGGCCAGAACCAGCTCTATAACGAGCTCAATCTAGGACGAAGAGAGGAGTACGATGTTTTGGACAAGAGACGTGGCCGGGACCCTGAGATGGGGGGAAAGCCGAGAAGGAAGAACCCTCAGGAAGGCCTGTACAATGAACTGCAGAAAGATAAGATGGCGGAGGCCTACAGTGAGATTGGGATGAAAGGCGAGCGCCGGAGGGGCAAGGGGCACGATGGCCTTTACCAGGGTCTCAGTACAGCCACCAAGGACACCTACGACGCCCTTCACATGCAGGCCCTGCCCCCTCGCTAA	113	RVKFSRSADAPAYQQGQNQLYNELNLGRREEYDVLDKRRGRDPEMGGKPRRKNPQEGLYNELQKDKMAEAYSEIGMKGERRRGKGHDGLYQGLSTATKDTYDALHMQALPPR*
	bGH Poly-A Signal (Extended)	253	TAAGAATTCTAACTAGAGCTCGCTGATCAGCCTCGACTGTGCCTTCTAGTTGCCAGCCATCTGTTGTTTGCCCCTCCCCCGTGCCTTCCTTGACCCTGGAAGGTGCCACTCCCACTGTCCTTTCCTAATAAAATGAGGAAATTGCATCGCATTGTCTGAGTAGGTGTCATTCTATTCTGGGGGGTGGGGTGGGGCAGGACAGCAAGGGGGAGGATTGGGAAGAGAATAGCAGGCATGCTGGGGAGCGGCCGCT
	Right Homology Arm	327	ATATCCAGAACCCTGACCCTGCGGTGTACCAGCTGAGAGACTCTAAATCCAGTGACAAGTCTGTCTGCCTATTCACCGATTTTGATTCTCAAACAAATGTGTCACAAAGTAAGGATTCTGATGTGTATATCACAGACAAAACTGTGCTAGACATGAGGTCTATGGACTTCAAGAGCAACAGTGCTGTGGCCTGGAGCAACAAATCTGACTTTGCATGTGCAAACGCCTTCAACAACAGCATTATTCCAGAAGACACCTTCTTCCCCAGCCCAGGTAAGGGCAGCTTTGGTGCCTTCGCAGGCTGTTTCCTTGCTTCAGGAATGGCCA
	tCTS Right	39	CCGTGTACCAGCTGAGAGAGAGAggtGCTggaagtggtG
AAVS1_EF1a-LTR_CD19.1CAR	Left Homology Arm	399	ACCGTTTTTCTGGACAACCCCAAAGTACCCCGTCTCCCTGGCTTTAGCCACCTCTCCATCCTCTTGCTTTCTTTGCCTGGACACCCCGTTCTCCTGTGGATTCGGGTCACCTCTCACTCCTTTCATTTGGGCAGCTCCCCTACCCCCCTTACCTCTCTAGTCTGTGCTAGCTCTTCCAGCCCCCTGTCATGGCATCTTCCAGGGGTCCGAGAGCTCAGCTAGTCTTCTTCCTCCAACCCGGGCCCCTATGTCCACTTCAGGACAGCATGTTTGCTGCCTCCAGGGATCCTGTGTCCCCGAGCTGGGACCACCTTATATTCCCAGGGCCGGTTAATGTGGCTCTGGTTCTGGGTACTTTTATCTGTCCCCTCCACCCCACAGTGGGGCCACTAGGGACAG
	EF1a-LTR promotor	648	GTTTATTACAGGGACAGCAGAGATCCAGTTTGGGGATCAATTGCATGAAGAATCTGCTTAGGGTTAGGCGTTTTGCGCTGCTTCGCGAGGATCTGCGATCGCTCCGGTGCCCGTCAGTGGGCAGAGCGCACATCGCCCACAGTCCCCGAGAAGTTGGGGGGAGGGGTCGGCAATTGAACCGGTGCCTAGAGAAGGTGGCGCGGGGTAAACTGGGAAAGTGATGTCGTGTACTGGCTCCGCCTTTTTCCCGAGGGTGGGGGAGAACCGTATATAAGTGCAGTAGTCGCCGTGAACGTTCTTTTTCGCAACGGGTTTGCCGCCAGAACACAGCTGAAGCTTCGAGGGGCTCGCATCTCTCCTTCACGCGCCCGCCGCCCTACCTGAGGCCGCCATCCACGC…
	Membrane Export Signal (Leader)	63	ATGGCTCTTCCTGTGACTGCCCTTCTGCTGCCCCTGGCTCTCCTGCTCCATGCTGCCCGGCCA	21	MALPVTALLLPLALLLHAARP
	FMC63VL (Light Chain, Variable Part)	321	GACATCCAGATGACACAGACAACCAGCAGCCTCAGCGCCAGCCTGGGGGACAGAGTGACCATTAGCTGCCGGGCCTCTCAGGACATCAGCAAATACCTGAACTGGTACCAGCAGAAACCAGATGGCACTGTCAAGCTGCTGATTTACCACACCTCCAGGCTCCACAGCGGCGTGCCCAGTCGCTTCAGCGGCAGTGGGAGCGGGACAGATTATTCCCTCACAATCTCCAACCTGGAGCAGGAAGATATTGCCACATACTTCTGCCAGCAAGGCAACACCCTGCCATACACATTTGGAGGCGGCACCAAATTGGAGATCACC	107	DIQMTQTTSSLSASLGDRVTISCRASQDISKYLNWYQQKPDGTVKLLIYHTSRLHSGVPSRFSGSGSGTDYSLTISNLEQEDIATYFCQQGNTLPYTFGGGTKLEIT
	(G4S)3 Linker	45	GGCGGTGGTGGATCTGGAGGAGGGGGCAGCGGAGGTGGCGGCTCT	15	GGGGSGGGGSGGGGS
	FMC63VH (Heavy Chain, Variable Part)	360	GAGGTGAAACTGCAGGAGAGTGGCCCTGGCCTGGTGGCTCCCAGCCAGAGCCTTTCTGTCACCTGCACCGTGTCTGGGGTGTCCCTGCCTGACTATGGAGTCTCCTGGATCCGGCAGCCTCCAAGAAAAGGACTGGAATGGCTGGGCGTCATCTGGGGAAGTGAGACCACCTACTATAATTCAGCCCTCAAGTCCCGGCTCACCATCATTAAGGACAACTCCAAATCCCAGGTGTTCCTGAAGATGAATTCTCTCCAGACTGATGACACAGCCATCTACTACTGTGCCAAGCATTATTATTACGGCGGGTCCTATGCCATGGACTACTGGGGCCAGGGGACCAGTGTCACTGTTTCTTCT	120	EVKLQESGPGLVAPSQSLSVTCTVSGVSLPDYGVSWIRQPPRKGLEWLGVIWGSETTYYNSALKSRLTIIKDNSKSQVFLKMNSLQTDDTAIYYCAKHYYYGGSYAMDYWGQGTSVTVSS
	IgG4 Hinge	36	GAAAGCAAGTATGGCCCCCCATGCCCTCCCTGCCCC	12	ESKYGPPCPPCP
	IgG1 CH3 Domain (Hinge)	321	GGACAGCCGCGGGAGCCCCAGGTCTACACCCTCCCACCCTCCAGAGATGAGCTGACCAAGAACCAGGTTTCACTGACATGCCTGGTGAAGGGCTTCTACCCCTCTGACATTGCTGTGGAGTGGGAGAGCAATGGGCAGCCAGAGAACAACTACAAGACCACACCTCCTGTCCTGGACAGCGACGGCTCCTTCTTCCTCTACAGTAAGCTCACTGTGGACAAGAGCCGCTGGCAGCAGGGCAATGTCTTCTCCTGCAGCGTGATGCACGAGGCCCTGCACAATGCCTATACCCAGAAGTCACTCTCTCTGAGCCCTGGAAAG	107	GQPREPQVYTLPPSRDELTKNQVSLTCLVKGFYPSDIAVEWESNGQPENNYKTTPPVLDSDGSFFLYSKLTVDKSRWQQGNVFSCSVMHEALHNAYTQKSLSLSPGK
	Linker	12	AAGGATCCCAAG	4	KDPK
	CD28 Transmembrane Domain	81	TTTTGGGTCCTCGTGGTGGTCGGGGGTGTGCTGGCCTGCTACAGCTTGCTGGTCACAGTGGCCTTCATCATCTTCTGGGTG	27	FWVLVVVGGVLACYSLLVTVAFIIFWV
	CD28 Intracellular Domain	123	CGCTCCAAGAGGAGCCGGCTGCTTCACAGTGATTACATGAACATGACCCCCAGGAGGCCAGGACCCACCAGGAAGCACTACCAGCCCTACGCTCCCCCGCGGGACTTTGCTGCTTACCGCAGC	41	RSKRSRLLHSDYMNMTPRRPGPTRKHYQPYAPPRDFAAYRS
	CD3-zeta Intracellular Domain + STOP	339	AGGGTCAAATTTTCTAGATCTGCAGATGCGCCGGCCTATCAACAAGGCCAGAACCAGCTCTATAACGAGCTCAATCTAGGACGAAGAGAGGAGTACGATGTTTTGGACAAGAGACGTGGCCGGGACCCTGAGATGGGGGGAAAGCCGAGAAGGAAGAACCCTCAGGAAGGCCTGTACAATGAACTGCAGAAAGATAAGATGGCGGAGGCCTACAGTGAGATTGGGATGAAAGGCGAGCGCCGGAGGGGCAAGGGGCACGATGGCCTTTACCAGGGTCTCAGTACAGCCACCAAGGACACCTACGACGCCCTTCACATGCAGGCCCTGCCCCCTCGCTAA	113	RVKFSRSADAPAYQQGQNQLYNELNLGRREEYDVLDKRRGRDPEMGGKPRRKNPQEGLYNELQKDKMAEAYSEIGMKGERRRGKGHDGLYQGLSTATKDTYDALHMQALPPR*
	bGH Poly-A Signal (Extended)	256	CTCGAGGGCGCGCCCCGCTGATCAGCCTCGACTGTGCCTTCTAGTTGCCAGCCATCTGTTGTTTGCCCCTCCCCCGTGCCTTCCTTGACCCTGGAAGGTGCCACTCCCACTGTCCTTTCCTAATAAAATGAGGAAATTGCATCGCATTGTCTGAGTAGGTGTCATTCTATTCTGGGGGGTGGGGTGGGGCAGGACAGCAAGGGGGAGGATTGGGAAGACAATAGCAGGCATGCTGGGGATGCGGTGGGCTCTATGG
	Right Homology Arm	400	GATTGGTGACAGAAAAGCCCCATCCTTAGGCCTCCTCCTTCCTAGTCTCCTGATATTGGGTCTAACCCCCACCTCCTGTTAGGCAGATTCCTTATCTGGTGACACACCCCCATTTCCTGGAGCCATCTCTCTCCTTGCCAGAACCTCTAAGGTTTGCTTACGATGGAGCCAGAGAGGATCCTGGGAGGGAGAGCTTGGCAGGGGGTGGGAGGGAAGGGGGGGATGCGTGACCTGCCCGGTTCTCAGTGGCCACCCTGCGCTACCCTCTCCCAGAACCTGAGCTGCTCTGACGCGGCCGTCTGGTGCGTTTCACTGATCCTGGTGCTGCAGCTTCCTTACACTTCCCAAGAGGAGAAGCAGTTTGGAAAAACAAAATCAGAATAAGTTGGTCCTGAGTTCT
