## Supplementary Table 2 for "Fast, efficient and virus-free generation of *TRAC*-replaced CAR T cells"

### Sheet: Tabelle1
	Knock-In Check Panel	Note	Name	Antigen	Dye	Dilution	Host Species	Reactivity	Clone	Catalog number	Brand
		1st surface stanining	LIVE/DEAD Fixable Blue	-	-	1:100	-	-	-	L23105	Invitrogen
			Fc AF647	IgG1, Fc-gamma fragment	AF647	1:50	goat	human	polyclonal	109-605-098	Jackson ImmunoResearch
		2ndsurface stanining	CD3 PacBlue	CD3	Pacific Blue	1:25	mouse	human	UCHT1	A93687	Beckman Coulter
	Intracellular Cytokine Panel	Note	Name	Antigen	Dye	Dilution	Host Species	Reactivity	Clone	Catalog number	Brand
		surface staining	LIVE/DEAD Fixable Blue	-	-	1:100	-	-	-	L23105	Invitrogen
		1st intracellular staining	Fc AF647	IgG1	AF647	1:50	goat	human	polyclonal	109-605-098	Jackson ImmunoResearch
		2nd intracellular staining	CD3 PacBlue	CD3	Pacific Blue	1:25	mouse	human	UCHT1	A93687	Beckman Coulter
			CD4 PE	CD4	PE	1:25	mouse	human	13B8.2	A07751	Beckman Coulter
			CD8 BV510	CD8	BV510	1:100	mouse	human	SK1	344732	BIolegend
			TNFa AF700	TNFa	AF700	1:200	mouse	human	MAb11	557996	BD Biosciences
			IFNγ APC-eF780	IFNγ	APC-eF780	1:100	mouse	human	4S.B3	47-7319-42	Ebioscience
			IL-2 PE-Cy7	IL-2	PE-Cy7	1:25	mouse	human	MQ1-17H12	500326	Biolegend
	Cell Cylcle Panel	Note	Name	Antigen	Dye	Dilution	Host Species	Reactivity	Clone	Catalog number	Brand
		surface staining	LIVE/DEAD Fixable Aqua	-	LD Aqua	1:500	-	-	-	L34957	Invitrogen
		intracellular staining	Ki-67 AF647	Ki-67	AF647	1:200	mouse	human	Ki-67	350510	Biolegend
			7AAD	-	7AAD	1:50	-	-	-	420404	Biolegend
	T Cell Phenotype Panel (Suppl. Fig. 6 a+b)	Note	Name	Antigen	Dye	Dilution	Host Species	Reactivity	Clone	Catalog number	Brand
		1st surface stanining	LIVE/DEAD Fixable Blue	-	-	1:100	-	-	-	L23105	Invitrogen
			Fc AF647	IgG1, Fc-gamma fragment	AF647	1:50	goat	human	polyclonal	109-605-098	Jackson ImmunoResearch
		2nd surface stanining	CD3 BV650	CD3ε	BV 650	1:50	mouse	human	OKT3	317324	Biolegend
			TCR alpha/beta	TCR a/b	PE	1:50	mouse	human	T10B9	555548	BD Biosciences
			CD4 PerCP-Cy5.5	CD4	PerCP Cy 5.5	1:100	mouse	human	SK3	344608	Biolegend
			CD8 BV570	CD8	BV570	1:100	mouse	human	RPA-T8	301037	Biolegend
			PD1 APC-Cy7	PD-1 (CD279)	APC-Cy7	1:50	mouse	human	EH12.2H7	329922	Biolegend
			CTLA4 PE-Cy5	CTLA-4	PE-Cy5	1:50	mouse	human	BNI3	555854	BD Biosciences
			CCR7 Alexa Fluor 488	CCR7	AF488	1:50	mouse	human	G043H7	353206	Biolegend
			CD45RA PE/Dazzle	CD45RA	PE/Dazzle	1:100	mouse	human	HI100	304146	Biolegend
			CD45RO BV785	CD45RO	BV785	1:100	mouse	human	UCHL1	304234	Biolegend
	T Cell Phenotype Panel (Suppl. Fig. 6 c+d)	Note	Name	Antigen	Dye	Dilution	Host Species	Reactivity	Clone	Catalog number	Brand
		1st surface stanining	live/dead UV	-	-	1:100	-	-		L23105	Invitrogen
			Fc AF647	IgG1	AF647	1:50	goat	human	polyclonal	109-605-098	Jackson ImmunoResearch
		2nd surface staining	CD3 PacBlue	CD3	Pacific Blue	1:25	mouse	human	UCHT1	A93687	Beckman Coulter
			CD4 PE	CD4	PE	1:25	mouse	human	13B8.2	A07751	Beckman Coulter
			CD8 BV510	CD8	BV510	1:100	mouse	human	SK1	344732	BIolegend
			CD45RA ECD	CD45RA	ECD	1:50	mouse	human	2H4LDH11LDB9 (2H4)	B49193	Beckman Coulter
			CCR7 A488	CCR7	A488	1:50	mouse	human	G043H7	353206	Biolegend
			PD-1 BV 785	PD-1	BV785	1:50	mouse	human	EH12.2H7	329930	Biolegend
